# The landscape of extrachromosomal circular DNA in medulloblastoma

**DOI:** 10.1101/2021.10.18.464907

**Authors:** Owen S Chapman, Jens Luebeck, Sameena Wani, Ashutosh Tiwari, Meghana Pagadala, Shanqing Wang, Jon D Larson, Joshua T Lange, Ivy Tsz-Lo Wong, Siavash R Dehkordi, Sahaana Chandran, Miriam Adam, Yingxi Lin, Edwin Juarez, James T Robinson, Sunita Sridhar, Denise M Malicki, Nicole Coufal, Michael Levy, John R Crawford, Scott L Pomeroy, Jeremy Rich, Richard H Scheuermann, Hannah Carter, Jesse Dixon, Paul S Mischel, Ernest Fraenkel, Robert J Wechsler-Reya, Vineet Bafna, Jill P Mesirov, Lukas Chavez

**Affiliations:** Bioinformatics and Systems Biology Graduate Program, University of California San Diego, San Diego, CA, USA; Department of Biomedical Informatics, University of California San Diego, San Diego, CA, USA; Department of Medicine, University of California San Diego, San Diego, CA, USA; Department of Computer Science and Engineering, University of California San Diego, San Diego, CA, USA; Sanford Burnham Prebys Medical Discovery Institute, San Diego, CA, USA; Medical Scientist Training Program, University of California San Diego, San Diego, CA, USA; Biomedical Science Graduate Program, University of California San Diego, San Diego, CA, USA; Department of Pathology, Stanford University School of Medicine, Stanford, CA, USA; ChEM-H, Stanford University, Stanford, CA, USA; Salk Institute for Biological Studies, La Jolla, CA, USA; Department of Biological Engineering, Massachusetts Institute of Technology, Cambridge, MA, USA; Department of Neurosciences and Pediatrics, UC San Diego and Rady Children’s Hospital, San Diego, CA, USA; Division of Pathology, UC San Diego and Rady Children’s Hospital, San Diego, CA, USA; Department of Neurology, Boston Children’s Hospital, Boston, MA, USA; Harvard Medical School, Boston, MA, USA; Eli and Edythe Broad Institute of MIT and Harvard, Cambridge, MA, USA; J. Craig Venter Institute, La Jolla, CA, USA; Halıcıoğlu Data Science Institute, University of California San Diego, San Diego, CA, USA; Moores Cancer Center, University of California San Diego, San Diego, CA, USA

## Abstract

Extrachromosomal circular DNA (ecDNA) is an important driver of aggressive tumor growth, promoting high oncogene copy number, intratumoral heterogeneity, accelerated evolution of drug resistance, enhancer rewiring, and poor outcome. ecDNA has been reported in medulloblastoma (MB), the most common malignant pediatric brain tumor, but the ecDNA landscape and its association with specific MB subgroups, its impact on enhancer rewiring, and its potential clinical implications, are not known. We assembled a retrospective cohort of 468 MB patient samples with available whole genome sequencing (WGS) data covering the four major MB subgroups WNT, SHH, Group 3 and Group 4. Using computational methods for the detection and reconstruction of ecDNA^1^, we find ecDNA in 82 patients (18%) and observe that ecDNA+ MB patients are more than twice as likely to relapse and three times as likely to die of disease. In addition, we find that individual medulloblastoma tumors often harbor multiple ecDNAs, each containing different amplified oncogenes along with co-amplified non-coding regulatory enhancers. ecDNA was substantially more prevalent among 31 analyzed patient-derived xenograft (PDX) models and cell lines than in our patient cohort. By mapping the accessible chromatin and 3D conformation landscapes of MB tumors that harbor ecDNA, we observe frequent candidate “enhancer rewiring” events that spatially link oncogenes with co-amplified enhancers. Our study reveals the frequency and diversity of ecDNA in a subset of highly aggressive tumors and suggests enhancer rewiring as a frequent oncogenic mechanism of ecDNAs in MB. Further, these results demonstrate that ecDNA is a frequent and potent driver of poor outcome in MB patients.
