## Supplementary Table 2 Cox Proportional Hazards for "The landscape of extrachromosomal circular DNA in medulloblastoma"

### Sheet: 2a Overall Survival
Parameter	Hazard ratio	coef	se(coef)	z	p
ecDNA	3.04973	1.11505	0.254851	4.37531	1.21e-05
age	1.00015	0.000148	7.5e-05	1.97747	0.047989
sex	0.75892	-0.27586	0.242614	-1.13703	0.255527
SHH	1.97871	0.682446	0.330882	2.06251	0.03916
G3	5.08873	1.62703	0.293453	5.54442	2.95e-08

### Sheet: 2b Progression-Free Survival
Parameter	Hazard ratio	coef	se(coef)	z	p
ecDNA	2.22524	0.799866	0.231355	3.45731	0.000546
age	1.00007	7.23e-05	7.16e-05	1.00987	0.312556
sex	0.903222	-0.10179	0.215406	-0.47253	0.636546
SHH	2.23848	0.805798	0.272728	2.95458	0.003131
G3	3.28421	1.18913	0.259891	4.57547	4.75e-06
