## Supplementary Table 3 Model Cohort for "The landscape of extrachromosomal circular DNA in medulloblastoma"

### Sheet: 3a Cell lines & PDXs
Sample_id	Sample_type	Subgroup	ecDNA	ecDNA Genes	Origin	Sex
D283	Cell-line	G3	no
RCMB20	PDX	G3	no		RWR, included in drug screen	M
RCMB58	PDX	G3	no		Rady Children's Hospital
Icb1299MB	PDX	G3	no		Xiao-Nan Li, Texas Childrens Cancer Center
Icb1572MB	PDX	G3	no		Xiao-Nan Texas Children Cancer Center
RCMB57	PDX	G3	no		Rady Children's Hospital
DMB006	PDX	G4	no		Duke University Medical Center	M
Med2312FH	PDX	G4	no		Olson, RWR, included in drug screen, 52 vials of P7	F
RCMB38	PDX	G4	no		Rady Children's Hospital	F
DMB012	PDX	SHH	no		Duke University Medical Center
RCMB25	PDX	SHH	no		Rady Children's Hospital
RCMB32	PDX	SHH	no		Rady Children's Hospital	M
D341	Cell-line	G3	yes	MYC
D425	Cell-line	G3	yes	MYC
D458	Cell-line	G3	yes	MYC
MB002	PDX	G3	yes	MYC	Jae Cho, Stanford University
MB009	PDX	G3	yes	MYC	Robert Wechsler-Reya, SBP	F
Med211FH	PDX	G3	yes	MYC	J. Olson Lab, Fred Hutchinson	M
Med1911FH	PDX	G3	yes	MYC	Olson, RWR	F
Med411FH	PDX	G3	yes	MYC	J. Olson Lab, Fred Hutchinson	F
Med511FH	PDX	G3	yes	MYC	J. Olson Lab, Fred Hutchinson
RCMB28	PDX	G3	yes	MYC	Rady Children's Hospital
RCMB40	PDX	G3	yes	MYC	Rady Children's Hospital	F
Med1712FH	PDX	SHH	yes	BIRC3	J. Olson Lab, Fred Hutchinson
RCMB24	PDX	SHH	yes	MYCL1, MDM4	Rady Children's Hospital	M
RCMB69	PDX	SHH	yes	KRAS, chr17 (many focal amplifications)	Rady Children's Hospital	F
BT084	PDX	SHH-TP53	yes	MYCN, TERT	Till, Germany
Icb984MB	PDX	SHH-TP53	yes	MYCN	Xiao-Nan Li, Texas Childrens Cancer Center	F
RCMB56	PDX	SHH-TP53	yes	KMT2E, ADAM22	Rady Children's Hospital
RCMB18	PDX	SHH-TP53	yes	MYCN, CDK4	Rady Children's Hospital	M
Icb1487MB	PDX	G4	yes	CDK6	Xiao-Nan Li, Texas Childrens Cancer Center

### Sheet: 3b Cell lines & PDXs summary
Total
31
ecDNA+	ecDNA-
19	12

### Sheet: 3c Paired HT & PDX models
Model_ID	Subgroup	ecDNA_HT	ecDNA_PDX	Oncogenes	Notes	JaccardGenomicSegment	JaccardBreakpoint
RCMB38	G4	no	no
Med2312FH	G4	no	no
RCMB28	G3	yes	yes	MYC	same	0.961827	0.333333
Med1712FH	SHH	yes	yes		same	0.999979	1
RCMB40	G3	yes	yes	MYC	same	0.990284	0.866667
Med211FH	G3	no	yes	MYC	new
Med1911FH	G3	yes	yes	MYC	altered	0.235723	0
RCMB56	SHH	yes	yes		same (ecDNA1)	0.999971	1
RCMB56	SHH	yes	yes		same (ecDNA2)	0.967238	0.909091
RCMB69	SHH	yes	yes	KRAS	same	0.838094	0.666667
