## Supplementary Table 4 OM Statistics for "The landscape of extrachromosomal circular DNA in medulloblastoma"

### Sheet: Total Statistics
OM molecules
Sum N50 for filtered molecules(Kbp)	2056.93
Sum N50 weighted with total molecule length (Mb * kbp)	1633283908
Sum N50 weighted with Number of molecules(Kbp)	4731362852
Sum total molecules length(Mbp)	4.77504e+06
Sum total number of molecules	13928639
Simple N50 average (Kbp)	342.821
N50 average weighted molecule length(Kbp)	342.046
N50 average wieghted number of molecules(Kbp)	339.686
OM contigs
Sum N50 for assembled contigs(Mbp)	283.203
Sum N50 weighted with total number of contig(Mbp)	336239
Sum N50 weighted with total contig length (Mb * Mb)	1.79777e+06
Sum contig length(Mbp)	40476.8
Sum number of contig	9721
Simple N50 average(Mbp)	47.2005
N50 average weighted contig length(Mbp)	44.4148
N50 average weighted number of contig(Mbp)	34.5889

### Sheet: D425(DNV)
Tools Version	1.6.1
Input molecule stats (unfiltered)
Total number of molecules	8232425
Total length (Mbp)	1.78145e+06
Average length (kbp)	216.395
Molecule N50 (kbp)	321.75
Label density (/100kb)	13.602
Input molecule stats (filtered)
Total number of molecules	1964764
Total length (Mbp)	758850
Average length (kbp)	386.23
Molecule N50 (kbp)	399.044
Label density (/100kb)	14.331
Coverage of the reference (X)	245.72
Molecules aligned to the reference
Total number of molecules aligned	1709483
Fraction of molecules aligned	0.87
Effective coverage of reference (X)	200.107
Average confidence	40.4
De novo assembly
Diploid genome map count	471
Diploid genome map length (Mbp)	5922.14
Diploid genome map N50 (Mbp)	60.465
Haploid genome map count	299
Haploid genome map length (Mbp)	3050.68
Haploid genome map N50 (Mbp)	59.636
Total reference length (Mbp)	3088.27
Total number of genome maps aligned (Fraction)	397 (0.84)
Total unique aligned length (Mbp)	2806.13
Total unique aligned length / reference length	0.909
Molecules aligned to the assembly
Total number of molecules aligned	1747971
Fraction of molecules aligned	0.89
Effective coverage of assembly (X)	141.557
Average confidence	56.8
SV summary (raw counts)
Deletions	1930
Insertions	4694
Duplications	96
Inversion breakpoints	235
Interchr. translocation breakpoints	42
Intrachr. translocation breakpoints	0
SV summary (clustered counts)
Deletions	1128
Insertions	2626
Duplications	43
Inversion breakpoints	82
Interchr. translocation breakpoints	15
Intrachr. translocation breakpoints	0

### Sheet: RCMB56(RVP)
Tools Version	1.6
RefAligner Version	11643
Automatically determined noise parameters (/home/bionano/access/local/jobs/157104/output/data/auto_noise/autoNoise1.errbin)
NLV	9.595
PLV	3.641
bpp	480.34
res	2.714
sd	0.01721
sf	0.1424
sr	0.01765
Molecule Stats (/home/bionano/access/local/jobs/157104/output/data/auto_noise/autoNoise1_rescaled.bnx)
Total number of molecules	4681642
Total length (Mbp)	1.35427e+06
Average length (kbp)	289.272
Molecule N50 (kbp)	302.558
Label density (/100kb)	15.668
Molecules aligned to reference (alignmolvref)
Total number of aligned molecules	4329069
Fraction of aligned molecules	0.925
Total molecule align length (Mbp)	1.08137e+06
Total reference align length (Mbp)	1.08702e+06
Effective coverage of reference (X)	351.984
Average aligned length (kbp)	249793
Fraction aligned length	0.888
Average confidence	35.7
Final SV summary
SV type	N
Deletions	829
Insertions	750
Duplications	135
Inversion breakpoints	462
Interchr. translocation breakpoints	110
Intrachr. translocation breakpoints	335

### Sheet: D458(DNV)
Tools Version	1.6.1
Input molecule stats (unfiltered)
Total number of molecules	12577336
Total length (Mbp)	1.95581e+06
Average length (kbp)	155.503
Molecule N50 (kbp)	248.625
Label density (/100kb)	14.087
Input molecule stats (filtered)
Total number of molecules	2140136
Total length (Mbp)	762549
Average length (kbp)	356.309
Molecule N50 (kbp)	355.931
Label density (/100kb)	14.877
Coverage of the reference (X)	246.918
Molecules aligned to the reference
Total number of molecules aligned	1885391
Fraction of molecules aligned	0.881
Effective coverage of reference (X)	197.637
Average confidence	35.9
De novo assembly
Diploid genome map count	660
Diploid genome map length (Mbp)	6007.18
Diploid genome map N50 (Mbp)	56.293
Haploid genome map count	450
Haploid genome map length (Mbp)	3103.89
Haploid genome map N50 (Mbp)	55.812
Total reference length (Mbp)	3088.27
Total number of genome maps aligned (Fraction)	586 (0.89)
Total unique aligned length (Mbp)	2848.02
Total unique aligned length / reference length	0.922
Molecules aligned to the assembly
Total number of molecules aligned	1922127
Fraction of molecules aligned	0.898
Effective coverage of assembly (X)	139.978
Average confidence	51.8
SV summary (raw counts)
Deletions	1956
Insertions	4794
Duplications	83
Inversion breakpoints	244
Interchr. translocation breakpoints	46
Intrachr. translocation breakpoints	7
SV summary (clustered counts)
Deletions	1111
Insertions	2532
Duplications	54
Inversion breakpoints	81
Interchr. translocation breakpoints	21
Intrachr. translocation breakpoints	5

### Sheet: Icb984MB(DNV)
Tools Version	1.6.1
Solve Version	Solve3.6.1_11112020
Pipeline Version	11646
RefAligner Version	11643
Input molecule stats (unfiltered)
Total number of molecules	47328261
Total length (Mbp)	3.67089e+06
Average length (kbp)	77.562
Molecule N50 (kbp)	120.375
Label density (/100kb)	15.563
Input molecule stats (filtered)
Total number of molecules	2531075
Total length (Mbp)	798921
Average length (kbp)	315.645
Molecule N50 (kbp)	307.44
Label density (/100kb)	16.772
Molecules aligned to the reference
Total number of molecules aligned	7723 (0.90)
Fraction of molecules aligned	0.89
Effective coverage of reference (X)	163.907
Average confidence	35.3
De novo assembly
Diploid genome map count	774
Diploid genome map length (Mbp)	5917.93
Diploid genome map N50 (Mbp)	44.945
Haploid genome map count	542
Haploid genome map length (Mbp)	3190.43
Haploid genome map N50 (Mbp)	40.334
Total reference length (Mbp)	3088.27
Total number of genome maps aligned (Fraction)	671 (0.87)
Total unique aligned length (Mbp)	2844.9
Total unique aligned length / reference length	0.921
Molecules aligned to the assembly
Total number of molecules aligned	2246690
Fraction of molecules aligned	0.888
Effective coverage of assembly (X)	117.29
Average confidence	53.1
SV summary (raw counts)
Deletions	1934
Insertions	4622
Duplications	94
Inversion breakpoints	190
Interchr. translocation breakpoints	38
Intrachr. translocation breakpoints	12
SV summary (clustered counts)
Deletions	1153
Insertions	2527
Duplications	79
Inversion breakpoints	81
Interchr. translocation breakpoints	33
Intrachr. translocation breakpoints	12

### Sheet: Med411FH(DNV)
Tools Version	1.6.1
Input molecule stats (unfiltered)
Total number of molecules	25776371
Total length (Mbp)	2.60489e+06
Average length (kbp)	101.057
Molecule N50 (kbp)	165
Label density (/100kb)	15.704
Input molecule stats (filtered)
Total number of molecules	2645147
Total length (Mbp)	820959
Average length (kbp)	310.364
Molecule N50 (kbp)	302.744
Label density (/100kb)	16.176
Coverage of the reference (X)	265.831
Molecules aligned to the reference
Total number of molecules aligned	2289224
Fraction of molecules aligned	0.865
Effective coverage of reference (X)	170.763
Average confidence	35.2
De novo assembly
Diploid genome map count	1463
Diploid genome map length (Mbp)	6295.54
Diploid genome map N50 (Mbp)	57.324
Haploid genome map count	1122
Haploid genome map length (Mbp)	3418.45
Haploid genome map N50 (Mbp)	52.891
Total reference length (Mbp)	3088.27
Total number of genome maps aligned (Fraction)	557 (0.38)
Total unique aligned length (Mbp)	2868.69
Total unique aligned length / reference length	0.929
Molecules aligned to the assembly
Total number of molecules aligned	2280211
Fraction of molecules aligned	0.862
Effective coverage of assembly (X)	112.613
Average confidence	51.7
SV summary (raw counts)
Deletions	1930
Insertions	4625
Duplications	63
Inversion breakpoints	200
Interchr. translocation breakpoints	1
Intrachr. translocation breakpoints	9
SV summary (clustered counts)
Deletions	1206
Insertions	2637
Duplications	42
Inversion breakpoints	79
Interchr. translocation breakpoints	1
Intrachr. translocation breakpoints	6

### Sheet: DMB002(DNV)
Tools Version	1.6.1
Input molecule stats (unfiltered)
Total number of molecules	25870640
Total length (Mbp)	2.96346e+06
Average length (kbp)	114.549
Molecule N50 (kbp)	175.5
Label density (/100kb)	16.178
Input molecule stats (filtered)
Total number of molecules	2381237
Total length (Mbp)	830061
Average length (kbp)	348.584
Molecule N50 (kbp)	338.416
Label density (/100kb)	16.531
Coverage of the reference (X)	268.779
Molecules aligned to the reference
Total number of molecules aligned	1763297
Fraction of molecules aligned	0.74
Effective coverage of reference (X)	126.35
Average confidence	34.4
De novo assembly
Diploid genome map count	5396
Diploid genome map length (Mbp)	10282.5
Diploid genome map N50 (Mbp)	20.396
Haploid genome map count	3643
Haploid genome map length (Mbp)	5763.37
Haploid genome map N50 (Mbp)	4.259
Total reference length (Mbp)	3088.27
Total number of genome maps aligned (Fraction)	533 (0.10)
Total unique aligned length (Mbp)	2868.38
Total unique aligned length / reference length	0.929
Molecules aligned to the assembly
Total number of molecules aligned	1985057
Fraction of molecules aligned	0.834
Effective coverage of assembly (X)	55.276
Average confidence	48.7
SV summary (raw counts)
Deletions	1945
Insertions	4671
Duplications	112
Inversion breakpoints	198
Interchr. translocation breakpoints	0
Intrachr. translocation breakpoints	3
SV summary (clustered counts)
Deletions	1216
Insertions	2615
Duplications	62
Inversion breakpoints	79
Interchr. translocation breakpoints	0
Intrachr. translocation breakpoints	2

### Sheet: RCMB56(DNV)
Tools Version	1.6.1
Input molecule stats (unfiltered)
Total number of molecules	15193624
Total length (Mbp)	2.05141e+06
Average length (kbp)	135.018
Molecule N50 (kbp)	233.625
Label density (/100kb)	14.45
Input molecule stats (filtered)
Total number of molecules	2266280
Total length (Mbp)	803701
Average length (kbp)	354.634
Molecule N50 (kbp)	353.35
Label density (/100kb)	15.776
Coverage of the reference (X)	260.243
Molecules aligned to the reference
Total number of molecules aligned	2154063
Fraction of molecules aligned	0.95
Effective coverage of reference (X)	210.725
Average confidence	42.2
De novo assembly
Diploid genome map count	957
Diploid genome map length (Mbp)	6051.53
Diploid genome map N50 (Mbp)	43.78
Haploid genome map count	697
Haploid genome map length (Mbp)	3212.29
Haploid genome map N50 (Mbp)	39.094
Total reference length (Mbp)	3088.27
Total number of genome maps aligned (Fraction)	867 (0.91)
Total unique aligned length (Mbp)	2864.86
Total unique aligned length / reference length	0.928
Molecules aligned to the assembly
Total number of molecules aligned	2166497
Fraction of molecules aligned	0.956
Effective coverage of assembly (X)	140.618
Average confidence	58.9
SV summary (raw counts)
Deletions	2072
Insertions	4710
Duplications	61
Inversion breakpoints	239
Interchr. translocation breakpoints	62
Intrachr. translocation breakpoints	184
SV summary (clustered counts)
Deletions	1248
Insertions	2661
Duplications	46
Inversion breakpoints	110
Interchr. translocation breakpoints	49
Intrachr. translocation breakpoints	145
